# UBR-1 deficiency leads to ivermectin resistance in *C. elegans*

**DOI:** 10.1101/2024.10.01.616045

**Authors:** Yi Li, Long Gong, Jing Wu, Wesley Hung, Mei Zhen, Shangbang Gao

**Affiliations:** Key Laboratory of Molecular Biophysics of the Ministry of Education, College of Life Science and Technology, Huazhong University of Science and Technology, Wuhan 430074, China; Lunenfeld-Tanenbaum Research Institute, Mount Sinai Hospital, University of Toronto, Toronto, Ontario M5G 1X5, Canada

**Keywords:** Anthelmintic resistance, Ivermectin, UBR-1 deficiency, Glutamate metabolism, GluCls, Ceftriaxone

## Abstract

Resistance to anthelmintics, particularly the macrocyclic lactone ivermectin (IVM), presents a substantial global challenge for parasite control. We found that the functional loss of an evolutionarily conserved E3 ubiquitin ligase, UBR-1, leads to IVM resistance in *Caenorhabditis elegans*. Multiple IVM-inhibiting activities, including viability, body size, pharyngeal pumping, and locomotion, were significantly ameliorated in various *ubr-1* mutants. Interestingly, exogenous application of glutamate induces IVM resistance in wild-type animals. The sensitivity of all IVM-affected phenotypes of *ubr-1* is restored by eliminating proteins associated with glutamate metabolism or signaling: GOT-1, a transaminase that converts aspartate to glutamate, and EAT-4, a vesicular glutamate transporter. We demonstrated that IVM-targeted GluCls (glutamate-gated chloride channels) are downregulated and that the IVM-mediated inhibition of serotonin-activated pharynx Ca^2+^ activity is diminished in *ubr-1*. Additionally, enhancing glutamate uptake in *ubr-1* mutants through ceftriaxone completely restored their IVM sensitivity. Therefore, UBR-1 deficiency-mediated aberrant glutamate signaling leads to ivermectin resistance in *C. elegans*.
