## Supplementary material for "UBR-1 deficiency leads to ivermectin resistance in *C. elegans*": Table S1

### Sheet: Table S1
Table S1. Mutants and transgenic strains used in this study.
Strain	Genotype
N2	wild type
ZM8630	ubr-1(hp684) I
ZM6660	got-1.2(hp731) X
ZM8226	ubr-1(hp684) I; got-1.2(hp731) X
SGA656	ubr-1(hp684) I; got-1.2(hp731) X; gaaEx1152[Pgot-1.2::GOT-1.2::sl2eTagRFP]
MT6308	eat-4(ky5) III
ZM7678	ubr-1(hp684) I; eat-4(ky5) III
SGA661	ubr-1(hp684) I; eat-4(ky5) III; gaaEx1154[Peat-4::EAT-4::sl2eTagRFP]
ZM8269	ubr-1(hp684) I; hpEx3479[Pubr-1::UBR-1 genomic, Pmyo-2::RFP]
SGA795	ubr-1(hp684) I; gaaEx1213[Pmyo-2::UBR-1 minigene, Pmyo-2::RFP]
ZM8389	ubr-1(hp684) I; hpEx3535[Prgef-1::UBR-1 minigene, Pmyo-2::RFP]
ZM8388	ubr-1(hp684) I; hpEx3536[Pmyo-3::UBR-1 minigene, Pmyo-2::RFP]
SGA1064	N2; gaaEx1316[Pavr-15::AVR-15::sl2dGFP]
SGA1065	ubr-1(hp684) I; gaaEx1317[Pavr-15::AVR-15::sl2dGFP]
SGA1066	ubr-1(hp684) I; hpEx3479;gaaEx1318[Pavr-15::AVR-15::sl2dGFP]
SGA1067	ubr-1(hp684) I; got-1.2(hp731) X; gaaEx1319[Pavr-15::AVR-15::sl2dGFP]
SGA1068	ubr-1(hp684) I; eat-4(ky5) III; gaaEx1320[Pavr-15::AVR-15::sl2dGFP]
SGA616	N2; gaaEx1132[Pmyo-2::GCaMP6::wcherry]
SGA973	ubr-1(hp684) I; gaaEx1132[Pmyo-2::GCaMP6::wcherry]
SGA1052	ubr-1(hp684) I; hpEx3479;gaaEx1315[Pmyo-2::GCaMP6::wcherry]
SGA1063	ubr-1(hp684) I; got-1.2(hp731) X; gaaEx1282[Pmyo-2::GCaMP6::wcherry]
SGA974	ubr-1(hp684) I; eat-4(ky5)III; gaaEx1132[Pmyo-2::GCaMP6::wcherry]
ZM9671	ubr-1(hp865) I
ZM8202	ubr-1(hp821hp833) I
SGA664	N2; gaaEx1155 [Pubr-1::GFP, Pavr-15::RFP]
SGA1061	N2; gaaEx1313[Pubr-1::UBR-1(RNAi)::sl2eTagRFP;Plin-44::GFP]
SGA625	N2;gaaEx1136[Pmyo-2::UBR-1(RNAi)::sl2eTagRFP;Plin-44::GFP]
SGA615	N2;gaaEx1131[Prgef-1::UBR-1(RNAi)::sl2eTagRFP;Plin-44::GFP]
SGA614	N2;gaaEx1130[Pmyo-3::UBR-1(RNAi)::sl2eTagRFP;Plin-44::GFP]
SGA696	N2; gaaEx1166[Pavr-14::AVR-14::sl2dGFP]
SGA699	ubr-1(hp684) I; gaaEx1169[Pavr-14::AVR-14::sl2dGFP]
SGA1059	N2;gaaEx1311[Pglc-1::GLC-1::sl2dGFP]
SGA1069	ubr-1(hp684) I; gaaEx1321[Pglc-1::GLC-1::sl2dGFP]
EN208	kr208 [Punc-29::unc-29::tagRFP]
SGA1037	ubr-1(hp684) I; unc-29(kr208::tagRFP)
KP5391	nuIs283[Pmyo-3::UNC-49::GFP]
SGA1038	ubr-1(hp684) I; nuIs283[Pmyo-3::UNC-49::GFP]
