## Supplementary material for "UBR-1 deficiency leads to ivermectin resistance in *C. elegans*": Table S2

### Sheet: Table S2
Table S2. A list of plasmids used in this study.
Plasmid	Alias	Source
PSG2	pDONR221	This paper
PSG4	PDESTR4-R3II	This paper
PSG280	Pmyo-2::GFP::unc-54-3'UTR	This paper
PSG321	Pmyo-2::RFP::unc-54-3'UTR	This paper
PSG607	Pgot-1.2::GOT-1.2::sl2eTagRFP	This paper
PSG606	Peat-4::EAT-4::sl2eTagRFP	This paper
PJH2913	Pubr-1::UBR-1 genomic::unc-54-3'UTR	Chitturi et al, 2018
PJH4751	Pmyo-2::UBR-1 minigene::unc-54-3'UTR	This paper
PJH3380	Prgef-1::UBR-1 minigene::unc-54-3'UTR	Chitturi et al, 2018
PJH3381	Pmyo-3::UBR-1 minigene::unc-54-3'UTR	Chitturi et al, 2018
PSG658	Pavr-15::AVR-15::sl2dGFP	This paper
PSG640	Pmyo-2::GCaMP6::wcherry	This paper
PSG654	Pubr-1::UBR-1(RNAi, sense)::unc-54-3'UTR	This paper
PSG655	Pubr-1::UBR-1(RNAi, antisense)::sl2eTagRFP	This paper
PSG656	Pmyo-2::UBR-1(RNAi, sense)::unc-54-3'UTR	This paper
PSG657	Pmyo-2::UBR-1(RNAi, antisense)::sl2eTagRFP	This paper
PSG597	Prgef-1::UBR-1(RNAi, sense)::unc-54-3'UTR	This paper
PSG598	Prgef-1::UBR-1(RNAi, antisense)::sl2eTagRFP	This paper
PSG599	Pmyo-3::UBR-1(RNAi, sense)::unc-54-3'UTR	This paper
PSG600	Pmyo-3::UBR-1(RNAi, antisense)::sl2eTagRFP	This paper
PSG604	Pavr-14::AVR-14::sl2dGFP	This paper
PSG613	Pglc-1::GLC-1::sl2dGFP	This paper
